# Mutation in the rat interleukin 34 gene impacts macrophage development, homeostasis and inflammation in the brain and periphery

**DOI:** 10.1101/2025.01.30.635395

**Authors:** Stephen Huang, Omkar L. Patkar, Sarah Schulze, Dylan Carter-Cusack, Susan Millard, Ginell Ranpura, Emma K. Green, Emma Maxwell, Jeeva Kanesarajah, Gary Cowin, Damion Stimson, Nyoman D. Kurniawan, Sahar Keshvari, Rachel Allavena, Jeeva Kanesarajah, Allison R. Pettit, Katharine M. Irvine, David A. Hume

**Affiliations:** Mater Research Institute-UQ, Translational Research Institute, Woolloongabba, Brisbane, Australia 4102; National Imaging Facility, Centre for Advanced Imaging, Australian Institute for Bioengineering and Nanotechnology, The University of Queensland, St Lucia, Brisbane, Australia, 4067; Centre for Advanced Imaging, Australian Institute for Bioengineering and Nanotechnology, The University of Queensland, St Lucia, Brisbane, Australia, 4067; School of Veterinary Science, The University of Queensland, Gatton, QLD 4343, Australia; QIMR Berghofer Medical Research Institute, Brisbane, Australia

**Keywords:** IL34, CSF1, Macrophages, CSF1R, rat immunology, Microglia

## Abstract

Interleukin-34 (IL34) and colony stimulating factor 1 (CSF1) signal through a shared receptor (CSF1R) to control macrophage survival, differentiation and function. Here we describe the impact of loss of function mutation in the rat *Il34* gene. *Il34*^−/−^ rats showed a partial reduction in macrophages within squamous epithelia (Langerhans-like cells) and in the testis. In the brain, microglia and brain-associated macrophages were selectively depleted in grey matter. A gradient of microglial density in *Il34*^−/−^ cortex suggests that CSF1 can diffuse outwards from the corpus callosum. The reduced density of microglia was not associated with detectable neuropathology or behavioural alterations. In RNA-seq analysis of cortex, hippocampus and thalamus the only change is selective and uniform loss of the microglial signature. In the periphery, increased *Il34* expression has been associated with epithelial injury. In the adenine diet model of renal interstitial fibrosis both *Il34* and *Csf1* were induced. The absence of IL34 led to a significant reduction in macrophage recruitment compared to controls, but pathology assessed histologically or by detection of damage-associated mRNA signature was unaffected. We suggest that IL34 and CSF1 provide redundant signals to sustain microglia and to direct macrophage recruitment and repair tissue injury in the periphery.
