## Supplemental Table 2 for "Mutation in the rat interleukin 34 gene impacts macrophage development, homeostasis and inflammation in the brain and periphery"

### Sheet: Sheet1
Table 1. Quantification of white matter volume by diffusion tensor imaging
	IL34+/+			IL34+/-						IL34-/-
0 - exterior*	5293.19*	5171.79*	5405.43*	5273.67*	5252.11*	5297.37*	5280.96*	5335.02*	5401.99*	5233.6*	5200.19*	5265.01*	5261.29*	5246.72*	5366.01*
1 - cingulum	5.165	5.813	4.973	5.29	5.279	5.385	5.414	5.028	4.923	5.357	5.778	5.397	5.245	5.56	4.98
2 - midbrain	97.403	99.758	91.75	98.237	101.56	97.245	98.222	95.454	91.887	95.649	105.361	101.366	94.62	97.882	98.311
3 - substantia nigra	6.518	6.899	6.759	6.624	7.327	6.949	7.488	6.14	6.663	6.761	7.35	7.177	6.516	6.791	7.46
4 - anterior commissure	3.931	3.78	3.389	3.609	3.632	3.658	3.409	3.584	3.389	3.799	3.983	3.739	3.638	3.772	3.518
5 - hindbrain	257.728	269.932	231.991	229.943	253.34	270.78	265.067	233.671	221.735	280.325	257.628	242.728	269.389	256.937	222.207
6 - septum	14.144	15.036	13.859	14.317	14.259	15.176	13.503	14.546	14.01	13.753	16.445	13.894	14.367	14.705	13.306
7 - diagonal domain	5.412	5.375	5.424	5.331	5.455	5.674	4.623	5.248	4.911	5.463	5.593	5.436	5.664	5.232	4.885
8 - hypothalamus	35.183	36.936	35.773	35.68	37.322	36.532	36.821	35.886	34.607	36.926	37.573	35.689	37.02	37.658	35.001
9 - striatum	84.35	88.329	80.225	86.603	85.093	84.238	82.699	81.384	79.1	83.289	88.498	86.066	86.668	86.804	82.362
10 - diencephalon	102.445	108.343	98.004	106.438	106.213	101.571	102.933	100.402	97.884	106.4	109.86	103.459	106.426	110.176	101.618
11 - internal capsule/cerebral peduncle/pyramids	32.57	35.032	31.312	32.934	32.967	32.681	34.354	31.733	29.339	33.823	34.72	31.826	33.06	33.018	31.694
12 - hippocampal formation	120.357	135.945	110.315	120.924	118.54	117.933	120.465	119.621	112.386	123.291	123.41	113.122	122.407	122.718	109.102
13 - pallidum	17.077	15.716	15.508	17.051	17.112	16.543	14.826	16.186	15.393	16.489	17.476	16.445	17.197	16.588	15.557
14 - accumbens nucleus	14.083	13.893	12.103	13.419	13.266	12.977	11.541	12.576	12.365	13.268	13.637	13.303	12.929	13.87	12.987
15 - fimbria/fornix	18.021	19.681	17.398	18.201	17.909	18.347	18.251	18.27	17.751	18.436	19.719	17.723	18.917	19.937	17.28
16 - corpus callosum	65.962	71.249	61.235	66.244	65.778	65.839	64.931	62.98	61.865	65.695	69.606	66.001	66.753	67.071	61.966
17 - amygdala	41.461	44.901	38.609	44.261	43.476	43.657	41.339	40.327	38.236	42.176	44.812	41.874	43.117	43.157	39.977
18 - preoptic area	8.821	9.692	9.25	9.21	9.197	9.095	8.303	9.185	8.427	8.905	9.17	8.86	8.93	9.638	8.914
19 - isocortex	567.135	600.612	533.33	570.685	582.202	560.796	568.169	554.101	547.789	585.604	604.012	583.051	582.703	586.927	558.343
20 - cerebellum	288.501	302.532	267.957	297.93	290.392	292.465	295.179	292.409	267.529	289.344	297.422	290.731	287.344	273.651	271.251
21 - olfactory structures	182.76	195.538	188.557	205.035	199.019	167.436	181.03	188.654	192.438	191.953	187.259	208.618	178.582	201.708	194.324
22 - bed nucleus of the stria terminalis	2.958	3.009	2.931	2.902	3.216	3.159	2.998	2.946	2.688	3.167	3.106	3.158	3.051	3.344	2.975
23 - pituitary	9.26	10.403	7.73	8.888	8.368	7.945	10.332	8.042	7.724	9.706	8.896	9.536	8.468	9.095	8.58
24 - ventricles	8.484	11.253	8.897	8.763	9.253	8.613	9.817	9.26	8.696	9.498	9.672	8.936	8.679	9.622	9.577
25 - optic pathways	5.684	6.765	5.879	6.218	5.942	6.307	5.827	6.016	4.991	6.13	6.672	5.17	5.95	5.921	5.906
26 - pineal gland	1.397	1.787	1.41	1.596	1.772	1.625	1.501	1.331	1.28	1.196	2.149	1.683	1.069	1.499	1.906
